# Lift&Add - rapid and robust addition of new species to alignments of conserved non-coding sequences

**DOI:** 10.1101/2025.10.14.682260

**Authors:** Navya Shukla, Irene Gallego Romero

## Abstract

Identifying sequence constraint across long evolutionary distances is a powerful method for the discovery of functional genomic sequences, especially putative non-coding elements. Conserved elements have been a mainstay of comparative genomic research, and can be further investigated for specific-specific sequence acceleration to dissect the genetic basis of trait evolution. The conclusions of these comparative genomic studies are however contingent in on the number and range of species included in this phylogenetic analysis. One group of species that has been largely under-represented in genomic comparisons are the marsupials, due to the dearth of marsupial genomes in most publicly available whole-genome alignments. In this study, we firstly showed how biased phylogenetic distributions can profoundly affects estimations of conservation/acceleration with a focus on the marsupials. Then we present a bioinformatic workflow that rapidly enabled us to map 13,287 vertebrate conserved elements—a majority of which were intergenic—identified from the 60-species whole-genome alignment of vertebrates (containing only 4 marsupials) to up to 12 new marsupial genomes ("Lift"). Following this, we combined these new marsupials sequences back to multiple species alignments of these conserved elements ("Add"). Lastly, we demonstrate with our test dataset how expanding phylogenetic breadth can change the conclusions of a comparative genomic analysis.
