## Supplemental Tables for "Lift&Add - rapid and robust addition of new species to alignments of conserved non-coding sequences"

### Sheet: Supplementary Table 1
Supplementary Table 1: Number of significantly accelerated regions determined in both the Feigin et al 2019 and the present study.
Species	Study	Genome	Number of accelerated elements
Thylacine	Feigin et al. 2019	ThyCyn1.0	10190
Gray wolf	Feigin et al. 2019	GCA_007922845.1	1923
Thylacine	Present study	ThyCyn1.0	16698
Gray wolf	Present study	GCA_007922845.1	11861
Tasmanian devil	Present study	sarHar1	18278
Giant panda	Present study	ailMel1	5754
Tammar wallaby	Present study	macEug2	21763
Domestic cat	Present study	felCat5	11202

### Sheet: Supplementary Table 2
Supplementary Table 2: List of query genomes for Liftoff.
Common name	Species	Genome	Assembly	Contig N50	Year released	liftOver from mm10	Reciprocal liftOver to mm10
Tammar Wallaby	Notamacropus eugenii	macEug2	Scaffold	2.6	2009	10692	10658
Gray short-tailed opossum	Monodelphis domestica	monDom5	Chromosome	108	2007	13178	13103
Tasmanian devil	Sarcophilius harrisii	sarHar1	Scaffold	20.1	2011	12345	12281

### Sheet: Supplementary Table 3
Supplementary Table 3: liftOver and Liftoff of vertebrate conserved elements from the gray short-taied opossum genome (monDom5) to the Tasmanian devil genome (sarHar1)
Query genome	Reference genome	Method	Total no. of elements	No. of elements mapped	Annotations of mapped elements
					CDS	UTR	Intergenic/Unannotated
Mouse (mm10)	Opossum (monDom5)	liftOver	17255	13178	4503	799	7876
Opossum (monDom5)	Tasmanian devil (sarHar1)	liftOver	13178	11207	4105	621	6481
Opossum (monDom5)	Tasmanian devil (sarHar1)	Liftoff	13178	5699	1992	338	3369

### Sheet: Supplementary Table 4
Supplementary Table 4: Liftoff output at different threshold of -flank.
flank	Mapped features	Overlap with liftOver	Mean length (bp)	Median alignment coverage	Median sequence identity	No. partially mapping
0	5699	5448	218.4	1	0.923	44
0.05	6042	5769	233.6	0.994	0.919	43
0.1	6252	5968	250.5	0.987	0.906	48
0.25	6642	6321	292.2	0.968	0.872	70
0.5	7184	6794	391.7	0.943	0.83	287
1	7986	7467	523.4	0.906	0.778	806

### Sheet: Supplementary Table 5
Supplementary Table 5: List of target marsupial assemblies.
Reference	Species	Common name	Assembly name	Assembly level	Contig	Scaffold	Family	Order	Ref.
Tasmanian devil, sarHar1 (old)	Sarcophilus harrisi	Tasmanian devil	mSarHar1.11	Chromosome	62.3	611.3	Dasyuridae	Dasyuromorphia	Stammnitz et al, 2023
	Dasyurus viverrinus	Eastern quoll	DasViv v1	Chromosome	13.8	628.5	Dasyuridae	Dasyuromorphia	Hartley et al, 2024
	Antechinus stuartii	Brown antechinus	AStu M	Scaffold	0.078	72.7	Dasyuridae	Dasyuromorphia	Brandies et al, 2020
	Thyalcinus cynocephalus	Tasmanian devil	ThyCyn2.0	Chromosome	0.015	629.1	Thylacinidae	Dasyuromorphia	Feigin et al, 2022
	Myrmecobius fasciatus	Numbat	mMyrFas1	Scaffold	0.038	0.223	Myrmecobiidae	Dasyuromorphia	Peel et al, 2022
	Dromiciops gliroides	Monito del monte	mDroGli1	Chromsome	38.2	670.8	Microbiotherridae	Microbiotheria	Rhie et al, 2021
Tammar wallaby, macEug2 (old)	Notamacropus eugenii	Tammar wallaby	mMacEug1	Chromosome	15.3	489.7	Macropodidae	Diprotodontia	Rhie et al, 2021
	Bettongia penicillata	Woylie	mBetpen	Scaffold	2	6.9	Potoridae	Diprotodontia	Peel et al, 2022
	Petaurus breviceps	Sugar glider	Puasm1.0	Scaffold	0.07	28.2	Petauridae	Diprotodontia	Feigin et al, 2023
	Trichosurus vulpecula	Common brushtail possums	mTriVul1	Chromosome	4.3	442.6	Phalangeridae	Diprotodontia	Bond et al, 2023
	Phascolarctos cinereus	Koala	phaCin4	Contig	11.6	N/A	Phascolarctidae	Diprotodontia	Damas et al, 2022
	Vombatus ursinus	Wombat	GCA900497805.2	Scaffold	0.113	28.5	Vombatidae	Diprotodontia	Dudchenko et al, 2018

### Sheet: Supplementary Table 6
Supplementary Table 6: Number of test elements from Wallaby chromosomes that mapped to each Brushtail possum chromosome with Liftoff.
		Brushtail possum, chromosome number
		1	2	3	4	5	6	7	8	9	X
Tammar wallaby, chromosome number	1	10	5	81	0	7	3	2	5069	1477	1
	2	13	3	2	29	5	2245	27	13	3	0
	3	352	0	0	0	24	1	0	7	1	0
	4	70	0	0	0	0	2	1	5	3	0
	5	3	25	0	2	0	2	0	11	2	0
	6	2	0	0	16	1	34	1	1	1	0
	7	0	0	2	0	0	18	0	9	3	0
	X	0	0	0	0	0	0	0	15	5	9

### Sheet: Supplementary Table 7
Supplementary Table 7: Pairwise comparisons of alignment distances to the Tasmanian devil (sarHar1).
group1	group2	n1	n2	statistic	df	p	p.adj	p.adj.signif
Antechinus	Quoll	12123	12244	24.8882	23559.3	5.53e-135	8.83e-135	****
Antechinus	Wombat	12123	8522	-63.8058	11276.5	0	0	****
Antechinus	Wallaby(old)	12123	9486	-72.9664	13772.9	0	0	****
Antechinus	Woylie	12123	9602	-79.0352	12944.2	0	0	****
Antechinus	Monito	12123	9203	-59.8726	17063.1	0	0	****
Antechinus	Wallaby(new)	12123	9738	-78.3342	13334.5	0	0	****
Antechinus	Numbat	12123	11199	-31.833	22134.2	1.79e-217	3.07e-217	****
Antechinus	Opossum	12123	11670	-91.6737	17386.2	0	0	****
Antechinus	Devil(new)	12123	12147	44.4139	23610.7	0	0	****
Antechinus	Possum	12123	8839	-65.6824	11798.3	0	0	****
Antechinus	Koala	12123	8515	-64.6315	11174.6	0	0	****
Antechinus	Glider	12123	8520	-66.6249	11311	0	0	****
Antechinus	Thylacine	12123	11048	-29.3525	22209.2	7.8e-186	1.31e-185	****
Quoll	Wombat	12244	8522	-77.5205	10441	0	0	****
Quoll	Wallaby(old)	12244	9486	-89.5568	12507.1	0	0	****
Quoll	Woylie	12244	9602	-93.699	11941.8	0	0	****
Quoll	Monito	12244	9203	-82.3653	15022.3	0	0	****
Quoll	Wallaby(new)	12244	9738	-93.4472	12260.5	0	0	****
Quoll	Numbat	12244	11199	-55.9979	20149	0	0	****
Quoll	Opossum	12244	11670	-109.894	15770.3	0	0	****
Quoll	Devil(new)	12244	12147	21.6983	24380.6	2.03e-103	2.98e-103	****
Quoll	Possum	12244	8839	-79.703	10903.8	0	0	****
Quoll	Koala	12244	8515	-78.1303	10367.1	0	0	****
Quoll	Glider	12244	8520	-80.4941	10464.7	0	0	****
Quoll	Thylacine	12244	11048	-53.9011	20304.4	0	0	****
Wombat	Wallaby(old)	8522	9486	0.796715	17099.9	0.426	0.440523	ns
Wombat	Woylie	8522	9602	-9.63677	17933.5	6.32e-22	8.85e-22	****
Wombat	Monito	8522	9203	22.7768	13823	9.15e-113	1.37e-112	****
Wombat	Wallaby(new)	8522	9738	-7.68499	17902.7	1.61e-14	2.01e-14	****
Wombat	Numbat	8522	11199	43.7561	12504.6	0	0	****
Wombat	Opossum	8522	11670	-9.60795	17455.1	8.38e-22	1.16e-21	****
Wombat	Devil(new)	8522	12147	87.1914	10496.8	0	0	****
Wombat	Possum	8522	8839	-0.613849	17334.6	0.539	0.544989	ns
Wombat	Koala	8522	8515	-1.35982	17029.6	0.174	0.186282	ns
Wombat	Glider	8522	8520	-1.85873	17039.2	0.063	0.0699146	ns
Wombat	Thylacine	8522	11048	45.7342	12268.2	0	0	****
Wallaby(old)	Woylie	9486	9602	-11.3082	18775.9	1.49e-29	2.12e-29	****
Wallaby(old)	Monito	9486	9203	24.8325	16842.1	1.01e-133	1.58e-133	****
Wallaby(old)	Wallaby(new)	9486	9738	-9.22101	19065.5	3.24e-20	4.4e-20	****
Wallaby(old)	Numbat	9486	11199	49.1963	15490	0	0	****
Wallaby(old)	Opossum	9486	11670	-11.5479	20590.6	9.41e-31	1.36e-30	****
Wallaby(old)	Devil(new)	9486	12147	100.82	12592.2	0	0	****
Wallaby(old)	Possum	9486	8839	-1.47263	17664.8	0.141	0.15459	ns
Wallaby(old)	Koala	9486	8515	-2.26117	16961.1	0.024	0.0273	*
Wallaby(old)	Glider	9486	8520	-2.81705	17145.8	0.005	0.00575949	**
Wallaby(old)	Thylacine	9486	11048	51.5598	15159.3	0	0	****
Woylie	Monito	9602	9203	35.4055	15774.6	2.75e-264	5.01e-264	****
Woylie	Wallaby(new)	9602	9738	2.1427	19309.6	0.032	0.0359506	*
Woylie	Numbat	9602	11199	57.7004	14377.2	0	0	****
Woylie	Opossum	9602	11670	0.903117	19589.5	0.366	0.382828	ns
Woylie	Devil(new)	9602	12147	103.716	12009	0	0	****
Woylie	Possum	9602	8839	9.10609	18361.6	9.4e-20	1.26e-19	****
Woylie	Koala	9602	8515	8.16128	17856.8	3.53e-16	4.59e-16	****
Woylie	Glider	9602	8520	7.77246	17955	8.11e-15	1.03e-14	****
Woylie	Thylacine	9602	11048	59.8455	14101.3	0	0	****
Monito	Wallaby(new)	9203	9738	-33.61	16257.7	1.74e-239	3.1e-239	****
Monito	Numbat	9203	11199	29.3506	18937.9	3.24e-185	5.36e-185	****
Monito	Opossum	9203	11670	-39.4001	20257.8	0	0	****
Monito	Devil(new)	9203	12147	97.3819	15164.5	0	0	****
Monito	Possum	9203	8839	-23.8586	14456.3	1.98e-123	3e-123	****
Monito	Koala	9203	8515	-24.1369	13663.3	4.39e-126	6.77e-126	****
Monito	Glider	9203	8520	-25.1666	13879	1.06e-136	1.72e-136	****
Monito	Thylacine	9203	11048	32.2606	18564.4	3.28e-222	5.74e-222	****
Wallaby(new)	Numbat	9738	11199	56.4191	14850.3	0	0	****
Wallaby(new)	Opossum	9738	11670	-1.42881	20096.7	0.153	0.16575	ns
Wallaby(new)	Devil(new)	9738	12147	103.742	12332.5	0	0	****
Wallaby(new)	Possum	9738	8839	7.12761	18378.9	1.06e-12	1.29e-12	****
Wallaby(new)	Koala	9738	8515	6.2049	17803.4	5.59e-10	6.69e-10	****
Wallaby(new)	Glider	9738	8520	5.78619	17932.8	7.32e-09	8.65e-09	****
Wallaby(new)	Thylacine	9738	11048	58.6196	14558.5	0	0	****
Numbat	Opossum	11199	11670	-65.8013	19355.7	0	0	****
Numbat	Devil(new)	11199	12147	73.1498	20297.4	0	0	****
Numbat	Possum	11199	8839	-45.2257	13101.2	0	0	****
Numbat	Koala	11199	8515	-44.865	12366.1	0	0	****
Numbat	Glider	11199	8520	-46.3645	12553.1	0	0	****
Numbat	Thylacine	11199	11048	2.8068	22231.6	0.005	0.00575949	**
Opossum	Devil(new)	11670	12147	121.705	15880.1	0	0	****
Opossum	Possum	11670	8839	9.03837	18174.3	1.75e-19	2.31e-19	****
Opossum	Koala	11670	8515	7.99681	17244.8	1.36e-15	1.74e-15	****
Opossum	Glider	11670	8520	7.58082	17529.2	3.6e-14	4.43e-14	****
Opossum	Thylacine	11670	11048	68.4359	18975.6	0	0	****
Devil(new)	Possum	12147	8839	-89.5368	10963.6	0	0	****
Devil(new)	Koala	12147	8515	-87.6526	10421.1	0	0	****
Devil(new)	Glider	12147	8520	-90.2187	10521.3	0	0	****
Devil(new)	Thylacine	12147	11048	-71.4198	20447.9	0	0	****
Possum	Koala	8839	8515	-0.764224	17299.1	0.445	0.455	ns
Possum	Glider	8839	8520	-1.26071	17340.5	0.207	0.219035	ns
Possum	Thylacine	8839	11048	47.2482	12850.4	0	0	****
Koala	Glider	8515	8520	-0.478102	17022.9	0.633	0.633	ns
Koala	Thylacine	8515	11048	46.818	12136.7	0	0	****
Glider	Thylacine	8520	11048	48.3706	12314	0	0	****

### Sheet: Supplementary Table 8
Supplementary Table 8: Pairwise comparisons of alignment distances to the Tammar wallaby (macEug2).
group1	group2	n1	n2	statistic	df	p	p.adj	p.adj.signif
Antechinus	Quoll	9339	9420	-0.651218	18753.1	0.515	0.532557	ns
Antechinus	Wombat	9339	8727	31.3492	16799.8	1.05e-209	2.38875e-209	****
Antechinus	Woylie	9339	9896	59.1759	15319.8	0	0	****
Antechinus	Monito	9339	7184	13.9608	15771.6	4.94e-44	7.61932e-44	****
Antechinus	Wallaby(new)	9339	10029	87.3631	13808.3	0	0	****
Antechinus	Numbat	9339	8709	1.93291	17988.8	0.053	0.0567412	ns
Antechinus	Opossum	9339	9757	-2.92401	18849.4	0.003	0.00364	**
Antechinus	Devil(new)	9339	9338	-0.241625	18674.4	0.809	0.809	ns
Antechinus	Possum	9339	9060	36.7341	16206.3	7.9e-284	2.66259e-283	****
Antechinus	Koala	9339	8702	30.6396	16694	1.25e-200	2.52778e-200	****
Antechinus	Glider	9339	8705	32.8255	16654.4	4.76e-229	1.274e-228	****
Antechinus	Devil(old)	9339	9486	2.56264	18461.2	0.01	0.011375	*
Antechinus	Thylacine	9339	8490	4.24542	17717.8	2.19e-05	2.76792e-05	****
Quoll	Wombat	9420	8727	32.3026	16989	3.21e-222	8.11417e-222	****
Quoll	Woylie	9420	9896	60.4116	15535.6	0	0	****
Quoll	Monito	9420	7184	14.6476	15750.5	2.9e-48	4.62982e-48	****
Quoll	Wallaby(new)	9420	10029	88.897	14003.6	0	0	****
Quoll	Numbat	9420	8709	2.58658	18036.5	0.01	0.011375	*
Quoll	Opossum	9420	9757	-2.2593	18986.9	0.024	0.0266341	*
Quoll	Devil(new)	9420	9338	0.410185	18754.5	0.682	0.689578	ns
Quoll	Possum	9420	9060	37.7585	16413.1	2.95e-299	1.16717e-298	****
Quoll	Koala	9420	8702	31.5932	16885	6.88e-213	1.60533e-212	****
Quoll	Glider	9420	8705	33.7958	16846.4	2.61e-242	7.66161e-242	****
Quoll	Devil(old)	9420	9486	3.27068	18609.9	0.001	0.00122973	**
Quoll	Thylacine	9420	8490	4.90719	17754.5	9.32e-07	1.2116e-06	****
Wombat	Woylie	8727	9896	32.0327	17438.6	8e-219	1.96757e-218	****
Wombat	Monito	8727	7184	-13.8279	12901	3.52e-43	5.33867e-43	****
Wombat	Wallaby(new)	8727	10029	66.748	15868.7	0	0	****
Wombat	Numbat	8727	8709	-28.706	15737.3	1.11e-176	2.10438e-176	****
Wombat	Opossum	8727	9757	-36.6263	17981.2	2.56e-283	8.32e-283	****
Wombat	Devil(new)	8727	9338	-31.7393	16841.2	9.02e-215	2.16005e-214	****
Wombat	Possum	8727	9060	5.48197	17596.6	4.26e-08	5.70088e-08	****
Wombat	Koala	8727	8702	-1.01217	17425	0.311	0.325299	ns
Wombat	Glider	8727	8705	1.55533	17425.5	0.12	0.126977	ns
Wombat	Devil(old)	8727	9486	-31.0648	17852.1	2.17e-206	4.81634e-206	****
Wombat	Thylacine	8727	8490	-25.8846	15341.4	1.24e-144	2.17e-144	****
Woylie	Monito	9896	7184	-38.8372	11379.3	5.91000000000002e-310	0	****
Woylie	Wallaby(new)	9896	10029	37.0533	19314.4	2.16e-290	8.19e-290	****
Woylie	Numbat	9896	8709	-55.905	14191	0	0	****
Woylie	Opossum	9896	9757	-66.8718	16835.7	0	0	****
Woylie	Devil(new)	9896	9338	-59.7118	15371.2	0	0	****
Woylie	Possum	9896	9060	-27.5957	18489.3	2.64e-164	4.8048e-164	****
Woylie	Koala	9896	8702	-33.3738	17500.9	8.24e-237	2.34325e-236	****
Woylie	Glider	9896	8705	-30.659	17546.1	3.91e-201	8.08659e-201	****
Woylie	Devil(old)	9896	9486	-61.8293	16839.5	0	0	****
Woylie	Thylacine	9896	8490	-52.7139	13781.7	0	0	****
Monito	Wallaby(new)	7184	10029	64.2597	10216.9	0	0	****
Monito	Numbat	7184	8709	-11.9731	15489.2	6.87e-33	9.92333e-33	****
Monito	Opossum	7184	9757	-17.3167	15257	1.52e-66	2.51491e-66	****
Monito	Devil(new)	7184	9338	-14.2271	15734.3	1.19e-45	1.86707e-45	****
Monito	Possum	7184	9060	18.409	12228.2	1.13e-74	1.90426e-74	****
Monito	Koala	7184	8702	13.0864	12791.3	7e-39	1.04426e-38	****
Monito	Glider	7184	8705	15.118	12747.5	3.42e-51	5.5575e-51	****
Monito	Devil(old)	7184	9486	-12.3348	14784.3	8.73e-35	1.28134e-34	****
Monito	Thylacine	7184	8490	-9.69744	15375.6	3.58e-22	5.09031e-22	****
Wallaby(new)	Numbat	10029	8709	-83.4444	12762.7	0	0	****
Wallaby(new)	Opossum	10029	9757	-97.7175	15193.2	0	0	****
Wallaby(new)	Devil(new)	10029	9338	-88.0561	13851.5	0	0	****
Wallaby(new)	Possum	10029	9060	-64.1089	17203.8	0	0	****
Wallaby(new)	Koala	10029	8702	-68.4782	15952.2	0	0	****
Wallaby(new)	Glider	10029	8705	-65.714	16008.4	0	0	****
Wallaby(new)	Devil(old)	10029	9486	-93.491	15179.8	0	0	****
Wallaby(new)	Thylacine	10029	8490	-79.9066	12388.5	0	0	****
Numbat	Opossum	8709	9757	-4.90751	17943.9	9.3e-07	1.2116e-06	****
Numbat	Devil(new)	8709	9338	-2.17714	17976.2	0.029	0.0317952	*
Numbat	Possum	8709	9060	33.9264	15094.6	3.33e-243	1.0101e-242	****
Numbat	Koala	8709	8702	27.9939	15626.8	2.66e-168	4.94e-168	****
Numbat	Glider	8709	8705	30.1436	15584.5	4.62e-194	8.94511e-194	****
Numbat	Devil(old)	8709	9486	0.47766	17519.5	0.633	0.647225	ns
Numbat	Thylacine	8709	8490	2.29752	17188.6	0.022	0.024716	*
Opossum	Devil(new)	9757	9338	2.68028	18871	0.007	0.00827273	**
Opossum	Possum	9757	9060	42.5814	17584.4	0	0	****
Opossum	Koala	9757	8702	35.9068	17896.4	1.05e-272	3.29483e-272	****
Opossum	Glider	9757	8705	38.2397	17867.9	1.36e-307	5.62545e-307	****
Opossum	Devil(old)	9757	9486	5.82469	19227.4	5.81e-09	7.89119e-09	****
Opossum	Thylacine	9757	8490	7.30467	17594	2.9e-13	4.06e-13	****
Devil(new)	Possum	9338	9060	37.1592	16254.4	3.7e-290	1.3468e-289	****
Devil(new)	Koala	9338	8702	31.0292	16736.1	1.39e-205	3.01167e-205	****
Devil(new)	Glider	9338	8705	33.224	16696.8	1.95e-234	5.37727e-234	****
Devil(new)	Devil(old)	9338	9486	2.82786	18487.1	0.005	0.00598684	**
Devil(new)	Thylacine	9338	8490	4.49464	17701.1	7.01e-06	8.98465e-06	****
Possum	Koala	9060	8702	-6.57267	17608.2	5.08e-11	7.00424e-11	****
Possum	Glider	9060	8705	-3.91215	17627.9	9.18e-05	0.000114436	***
Possum	Devil(old)	9060	9486	-37.0217	17525.6	6.18e-289	2.163e-288	****
Possum	Thylacine	9060	8490	-30.9895	14685.7	2.64e-204	5.58698e-204	****
Koala	Glider	8702	8705	2.58588	17404.5	0.01	0.011375	*
Koala	Devil(old)	8702	9486	-30.3042	17775	9.88e-197	1.95452e-196	****
Koala	Thylacine	8702	8490	-25.1649	15230	6e-137	1.03019e-136	****
Glider	Devil(old)	8705	9486	-32.686	17750.4	1.32e-227	3.432e-227	****
Glider	Thylacine	8705	8490	-27.296	15186.9	3.38e-160	6.03098e-160	****
Devil(old)	Thylacine	9486	8490	1.99037	17158.1	0.047	0.0509167	ns
